# Kinase inhibitor-induced cell-type specific vacuole formation in the absence of canonical ATG5-dependent autophagy

**DOI:** 10.1101/2023.08.27.554994

**Authors:** Susan Jose, Himanshi Sharma, Janki Insan, Khushboo Sharma, Varun Arora, Sonam Dhamija, Nabil Eid, Manoj B. Menon

## Abstract

Pyridinyl imidazole class p38 MAPKα/β (MAPK14/MAPK11) inhibitors including SB202190 have been shown to induce a cell-type specific defective autophagy response resulting in micron-scale vacuole formation, autophagy-dependent death, and tumor growth suppression *in vivo.* We had earlier shown that this is an off-target effect of SB202190. Here we provide evidence that the cell-type specific vacuole formation is independent of canonical autophagy pathway. While SB202190 seems to interfere with autophagic flux in many cell lines in parallel to vacuolation, autophagy-deficient DU-145 cells and CRISPR/Cas9 gene-edited ATG5 knockout A549 cells also undergo vacuolation upon SB202190 treatment. Late-endosomal GTPase RAB7 colocalizes with these compartments and RAB7 GTP-binding seems to be essential for SB202190-induced vacuolation. RAB7 is a driver of tumor progression and interfering with RAB7-positive endo/lysosomal compartments may enhance cytotoxicity. A screen for modulators of SB202190-induced vacuolation revealed molecules including multi-kinase inhibitor Sorafenib as inhibitor of vacuolation and sorafenib co-treatment enhanced the cytotoxicity of SB202190. Moreover VE-821, an ATR kinase inhibitor was found to phenocopy the cell-type specific vacuolation response of SB202190. To identify the factors determining the cell-type specificity of the vacuolation response induced by SB-compounds and VE-821, we compared the transcriptomics data from vacuole forming and non-vacuole forming cancer cell lines and identified a gene expression signature which may define sensitivity of cancer cells to these small-molecule kinase inhibitors. Further analyses using the small molecule tools and the gene signature discovered here, could reveal novel mechanisms regulating this interesting phenotype relevant to anti-cancer therapy.
