## Supplementary Table S3 for "Kinase inhibitor-induced cell-type specific vacuole formation in the absence of canonical ATG5-dependent autophagy"

### Sheet: Supplementary Table S3
Supplementary Table S3. Genes differentially expressed between vacuole positive and negative cell lines
Sl. No.	gene	baseMean	log2FoldChange (vac-positive/negative)	lfcSE	stat	pvalue	padj
1	AEBP1 (ENSG00000106624)	379.216	-6.75786	0.911766	-7.41184	1.25e-13	3.19e-09		Parameters:
2	UBE2QL1 (ENSG00000215218)	218.292	-7.20511	1.02573	-7.02438	2.15e-12	2.75e-08		baseMean	The average of the normalized count values, dividing by size factors, taken over all samples.
3	RELN (ENSG00000189056)	2153.88	-7.94102	1.21141	-6.55518	5.56e-11	4.74e-07		log2FoldChange	Expression fold-change between the vacuole (+) and vacuole (-) groups. This value is reported on a logarithmic scale to base 2.
4	DDX43 (ENSG00000080007)	86.6075	-7.6286	1.19807	-6.36739	1.92e-10	1.23e-06		lfcSE	The standard error estimate for the log2 fold change estimate.
5	LAMP5 (ENSG00000125869)	225.043	-8.85721	1.42964	-6.19542	5.81e-10	2.98e-06		stat	The value of the test statistic for the gene or transcript.
6	INHBA (ENSG00000122641)	5280.65	-7.3238	1.19106	-6.14896	7.8e-10	3.33e-06		pvalue	P-value of the test for the gene or transcript.
7	ANPEP (ENSG00000166825)	2436.71	-6.53666	1.07686	-6.07009	1.28e-09	4.68e-06		padj	Adjusted P-value for multiple testing for the gene or transcript
8	NLRP2 (ENSG00000022556)	1283.35	9.07595	1.50926	6.01352	1.82e-09	5.38e-06
9	AC010615.2 (ENSG00000268119)	63.95	-6.02852	1.00361	-6.00683	1.89e-09	5.38e-06
10	ARPP21 (ENSG00000172995)	32.1609	-6.43264	1.08877	-5.90816	3.46e-09	8.86e-06
11	SHISA9 (ENSG00000237515)	199.653	-6.00456	1.02066	-5.88303	4.03e-09	9.38e-06
12	PLPPR5 (ENSG00000117598)	269.635	-9.05236	1.54985	-5.84079	5.2e-09	1.11e-05
13	PEG3 (ENSG00000198300)	132.754	-7.54515	1.30813	-5.76789	8.03e-09	1.58e-05
14	MYOM3 (ENSG00000142661)	455.134	7.5934	1.32272	5.74075	9.43e-09	1.72e-05
15	ST6GAL2 (ENSG00000144057)	122.479	-7.87705	1.37899	-5.71219	1.12e-08	1.9e-05
16	DLK1 (ENSG00000185559)	1884.74	-11.8005	2.08047	-5.67202	1.41e-08	2.26e-05
17	LINC01619 (ENSG00000257242)	35.9359	-2.93784	0.523986	-5.60672	2.06e-08	3.11e-05
18	CHRM2 (ENSG00000181072)	72.4425	-7.53831	1.35102	-5.57972	2.41e-08	3.43e-05
19	TPTE (ENSG00000274391)	44.5878	-7.447	1.34426	-5.53987	3.03e-08	4.08e-05
20	AP002784.1 (ENSG00000250519)	44.2125	-3.64435	0.668775	-5.44929	5.06e-08	6.47e-05
21	SLC6A11 (ENSG00000132164)	238.387	-8.47667	1.56846	-5.40447	6.5e-08	7.56e-05
22	CADPS (ENSG00000163618)	105.552	-6.46239	1.19406	-5.4121	6.23e-08	7.56e-05
23	PNMA3 (ENSG00000183837)	164.243	-7.31506	1.3655	-5.35705	8.46e-08	9.42e-05
24	RET (ENSG00000165731)	2198.72	-8.11087	1.52511	-5.31822	1.05e-07	0.000111779
25	ABCD2 (ENSG00000173208)	288.986	-7.72888	1.45829	-5.29997	1.16e-07	0.000118608
26	SULF1 (ENSG00000137573)	428.221	-7.48161	1.41715	-5.27932	1.3e-07	0.000127024
27	FAM135B (ENSG00000147724)	21.8715	-7.13085	1.35224	-5.27334	1.34e-07	0.000127024
28	ADCY5 (ENSG00000173175)	428.09	-5.29528	1.00663	-5.26039	1.44e-07	0.00013144
29	MYO16 (ENSG00000041515)	152.27	-5.31748	1.01217	-5.25353	1.49e-07	0.00013173
30	ZNF826P (ENSG00000231205)	127.437	-7.10535	1.361	-5.22068	1.78e-07	0.000152133
31	PRKG1 (ENSG00000185532)	80.0618	-3.03833	0.587046	-5.17562	2.27e-07	0.000184779
32	IGFL2 (ENSG00000204866)	138.657	8.3847	1.62101	5.17252	2.31e-07	0.000184779
33	AC099508.1 (ENSG00000247033)	2.90183	-4.71901	0.915278	-5.15582	2.53e-07	0.000195907
34	AC103702.2 (ENSG00000272763)	255.564	9.21724	1.79464	5.13598	2.81e-07	0.00021135
35	ZNF732 (ENSG00000186777)	36.1134	-7.0615	1.38199	-5.10967	3.23e-07	0.000236071
36	GRIN2B (ENSG00000273079)	338.408	9.78715	1.92197	5.09225	3.54e-07	0.000251644
37	APOL1 (ENSG00000100342)	665.549	4.70435	0.931367	5.05102	4.39e-07	0.000296083
38	ARL17B (ENSG00000228696)	598.164	2.60465	0.515184	5.05577	4.29e-07	0.000296083
39	DLGAP3 (ENSG00000116544)	46.9295	-5.22594	1.05052	-4.9746	6.54e-07	0.000421645
40	KLK1 (ENSG00000167748)	77.1953	6.81392	1.37014	4.97314	6.59e-07	0.000421645
41	IGFL4 (ENSG00000204869)	80.1056	6.59248	1.33949	4.92165	8.58e-07	0.000535877
42	SLC2A3 (ENSG00000059804)	23279.4	7.09336	1.4481	4.8984	9.66e-07	0.000588979
43	MUC6 (ENSG00000184956)	97.2363	-4.30433	0.882215	-4.879	1.07e-06	0.000634836
44	LRRC4B (ENSG00000131409)	141.218	-4.59381	0.944723	-4.8626	1.16e-06	0.00067411
45	C6orf223 (ENSG00000181577)	79.8458	5.00067	1.03411	4.83572	1.33e-06	0.000754766
46	BAGE2 (ENSG00000187172)	138.132	-7.08538	1.48	-4.78741	1.69e-06	0.000920277
47	NOX1 (ENSG00000007952)	300.972	7.10625	1.5007	4.73527	2.19e-06	0.00111661
48	CACNG5 (ENSG00000075429)	88.5743	-7.52423	1.59011	-4.7319	2.22e-06	0.00111661
49	AMZ1 (ENSG00000174945)	229.373	-4.72986	0.998311	-4.73786	2.16e-06	0.00111661
50	BMS1P8 (ENSG00000260518)	42.4543	-6.56958	1.3848	-4.74406	2.09e-06	0.00111661
51	ADA2 (ENSG00000093072)	50.2811	-5.52025	1.16968	-4.71945	2.36e-06	0.0011595
52	CDO1 (ENSG00000129596)	71.2012	-6.07846	1.28879	-4.71642	2.4e-06	0.0011595
53	ATP2B2 (ENSG00000157087)	426.798	-6.58741	1.39944	-4.70717	2.51e-06	0.00119088
54	AF254983.1 (ENSG00000273840)	46.6164	-8.28204	1.77804	-4.65795	3.19e-06	0.00148664
55	AC006148.1 (ENSG00000242593)	17.8211	-7.08439	1.52525	-4.64472	3.41e-06	0.00155683
56	JAM2 (ENSG00000154721)	67.29	-3.94712	0.851129	-4.63751	3.53e-06	0.00158389
57	EREG (ENSG00000124882)	7574.8	6.65792	1.45215	4.58487	4.54e-06	0.00192003
58	ZNF257 (ENSG00000197134)	78.6243	-6.59529	1.43895	-4.5834	4.57e-06	0.00192003
59	CRISP3 (ENSG00000096006)	9.99345	-5.43243	1.18651	-4.5785	4.68e-06	0.00193383
60	GREB1 (ENSG00000196208)	4515.44	-5.57121	1.21896	-4.57046	4.87e-06	0.0019468
61	AC007448.5 (ENSG00000285877)	8.58832	-2.80238	0.612799	-4.57308	4.81e-06	0.0019468
62	CSF2RA (ENSG00000198223)	270.672	6.45792	1.41404	4.567	4.95e-06	0.00194875
63	RERG (ENSG00000134533)	363.318	-6.98791	1.53541	-4.55118	5.33e-06	0.00205069
64	C14orf39 (ENSG00000179008)	18.8891	-6.41702	1.41133	-4.5468	5.45e-06	0.00205069
65	ZFHX4-AS1 (ENSG00000253661)	16.9114	-6.75012	1.48369	-4.54956	5.38e-06	0.00205069
66	DLGAP1-AS1 (ENSG00000177337)	312.124	2.09118	0.461293	4.53329	5.81e-06	0.00215467
67	GPRASP1 (ENSG00000198932)	255.983	-2.77442	0.612573	-4.52913	5.92e-06	0.00216623
68	TSPEAR (ENSG00000175894)	52.2863	-4.91624	1.08792	-4.51894	6.22e-06	0.00224109
69	CD36 (ENSG00000135218)	35.4121	-2.95762	0.658163	-4.49374	7e-06	0.00241393
70	ASCL1 (ENSG00000139352)	142.599	-5.10383	1.13566	-4.49416	6.98e-06	0.00241393
71	LINC02086 (ENSG00000244649)	98.7976	6.90173	1.53661	4.49152	7.07e-06	0.00241393
72	KCNH7 (ENSG00000184611)	37.3503	-6.97748	1.55679	-4.48198	7.4e-06	0.00249129
73	MPPED2 (ENSG00000066382)	108.95	-6.23163	1.39568	-4.46493	8.01e-06	0.00256854
74	NOX4 (ENSG00000086991)	43.6215	-6.52351	1.4612	-4.46449	8.03e-06	0.00256854
75	IGSF1 (ENSG00000147255)	843.263	-5.70703	1.27766	-4.4668	7.94e-06	0.00256854
76	SNCG (ENSG00000173267)	168.225	3.60207	0.814285	4.4236	9.71e-06	0.00306813
77	LDB2 (ENSG00000169744)	47.9924	-5.33243	1.20869	-4.41174	1.03e-05	0.00313131
78	LNP1 (ENSG00000206535)	191.599	-2.28348	0.517639	-4.41133	1.03e-05	0.00313131
79	AC005064.1 (ENSG00000234715)	11.3482	-5.84534	1.32364	-4.4161	1e-05	0.00313131
80	TMED10P2 (ENSG00000239405)	5.65298	-4.48716	1.01986	-4.39978	1.08e-05	0.0032638
81	DNAJC27-AS1 (ENSG00000224165)	27.1754	-2.98313	0.679638	-4.38929	1.14e-05	0.00338546
82	CLIC5 (ENSG00000112782)	247.792	6.07442	1.38731	4.37856	1.19e-05	0.00347563
83	DNM3OS (ENSG00000230630)	35.6588	-5.30374	1.2111	-4.37929	1.19e-05	0.00347563
84	LINC00200 (ENSG00000229205)	48.7433	-6.34219	1.45032	-4.37295	1.23e-05	0.00352622
85	ALDH1A2 (ENSG00000128918)	17.2918	-2.6727	0.613026	-4.35984	1.3e-05	0.00361802
86	RNASE1 (ENSG00000129538)	52.8133	4.42277	1.01574	4.35422	1.34e-05	0.00361802
87	NPY1R (ENSG00000164128)	321.338	-6.10231	1.40184	-4.35306	1.34e-05	0.00361802
88	ABO (ENSG00000175164)	97.4546	5.92528	1.35758	4.3646	1.27e-05	0.00361802
89	DSCR8 (ENSG00000198054)	54.7155	-7.62339	1.75067	-4.35455	1.33e-05	0.00361802
90	AC116562.3 (ENSG00000284727)	55.8056	6.96262	1.5966	4.3609	1.3e-05	0.00361802
91	CRTC3-AS1 (ENSG00000259736)	4.85738	-2.23484	0.51446	-4.34404	1.4e-05	0.00373054
92	HEPH (ENSG00000089472)	581.948	7.18479	1.65687	4.33635	1.45e-05	0.00378454
93	ROBO2 (ENSG00000185008)	588.467	-6.25736	1.4424	-4.33817	1.44e-05	0.00378454
94	CD248 (ENSG00000174807)	64.4474	-5.09757	1.17703	-4.33086	1.49e-05	0.00384095
95	RAB6C (ENSG00000222014)	36.8262	-4.06299	0.939784	-4.32333	1.54e-05	0.00389594
96	AL596244.1 (ENSG00000261534)	108.094	-3.04068	0.703003	-4.32528	1.52e-05	0.00389594
97	AC109782.1 (ENSG00000286447)	5.46176	-3.86854	0.895422	-4.32036	1.56e-05	0.00391
98	TMEM139 (ENSG00000178826)	738.514	4.45587	1.03399	4.3094	1.64e-05	0.0040689
99	DAAM2 (ENSG00000146122)	139.801	-3.93495	0.914376	-4.30343	1.68e-05	0.00410061
100	ZNF300P1 (ENSG00000197083)	39.9595	-7.29269	1.69583	-4.30036	1.71e-05	0.00411852
101	CNTNAP4 (ENSG00000152910)	45.6966	-8.45668	1.96788	-4.29735	1.73e-05	0.00413579
102	PELI2 (ENSG00000139946)	550.599	4.88388	1.13782	4.29233	1.77e-05	0.00415286
103	RALYL (ENSG00000184672)	30.9832	-6.42214	1.49612	-4.29254	1.77e-05	0.00415286
104	CHI3L1 (ENSG00000133048)	365.692	6.9687	1.62785	4.28092	1.86e-05	0.00433193
105	SCGN (ENSG00000079689)	62.6019	-6.02922	1.4134	-4.26574	1.99e-05	0.00459546
106	ACSL5 (ENSG00000197142)	2719.15	5.70407	1.33974	4.25759	2.07e-05	0.00472366
107	TREML2 (ENSG00000112195)	176.239	8.17245	1.92358	4.24857	2.15e-05	0.00487443
108	GLRA3 (ENSG00000145451)	36.1462	-5.03078	1.18533	-4.2442	2.19e-05	0.00492659
109	AL365181.3 (ENSG00000272405)	1709.39	3.88612	0.917733	4.23448	2.29e-05	0.00509999
110	C6 (ENSG00000039537)	24.7629	-7.03636	1.66315	-4.23075	2.33e-05	0.00514055
111	DISP3 (ENSG00000204624)	76.267	-4.24769	1.00645	-4.22046	2.44e-05	0.00532441
112	AC008875.3 (ENSG00000287263)	328.22	4.93301	1.16924	4.21899	2.45e-05	0.00532441
113	AC006262.1 (ENSG00000268460)	30.5887	6.18906	1.46997	4.21032	2.55e-05	0.00548623
114	TNFRSF1B (ENSG00000028137)	1446.03	5.22357	1.24291	4.20271	2.64e-05	0.00562681
115	AL450338.2 (ENSG00000288021)	4.3499	-4.02045	0.961268	-4.18244	2.88e-05	0.00610198
116	CACNG6 (ENSG00000130433)	174.503	5.84465	1.39865	4.17877	2.93e-05	0.00615059
117	PIPOX (ENSG00000179761)	44.1404	-3.55163	0.851788	-4.16962	3.05e-05	0.00635085
118	CPE (ENSG00000109472)	3689.56	-4.26406	1.03317	-4.12715	3.67e-05	0.00752262
119	FUT5 (ENSG00000130383)	7.35608	-5.77206	1.3999	-4.12319	3.74e-05	0.00759245
120	NEUROG2 (ENSG00000178403)	33.6888	-5.90991	1.4424	-4.09729	4.18e-05	0.00836112
121	SPOCK2 (ENSG00000107742)	265.878	-3.68937	0.902072	-4.08988	4.32e-05	0.00856552
122	GPX2 (ENSG00000176153)	4510.47	6.13834	1.50744	4.07204	4.66e-05	0.00910789
123	MMP13 (ENSG00000137745)	45.7809	-4.46909	1.09891	-4.06685	4.77e-05	0.00912777
124	S100A8 (ENSG00000143546)	24.176	-5.0578	1.24438	-4.06452	4.81e-05	0.00912777
125	WEE2-AS1 (ENSG00000228775)	41.7154	-3.01649	0.741968	-4.06553	4.79e-05	0.00912777
126	AL035446.1 (ENSG00000234147)	117.06	5.02479	1.2379	4.05913	4.93e-05	0.00920683
127	LINC01667 (ENSG00000280081)	6.54638	-5.92341	1.4593	-4.05908	4.93e-05	0.00920683
128	FOXQ1 (ENSG00000164379)	2012.64	5.79918	1.43119	4.05201	5.08e-05	0.00942087
