## Supplementary Table S4 for "Kinase inhibitor-induced cell-type specific vacuole formation in the absence of canonical ATG5-dependent autophagy"

### Sheet: Supplementary Table S4
Supplementary Table S4: Statistical Source data
Source data for Figure 2G: Quantification of effect of RA7i on SB202190-induced vacuolation
	Replicate 1	Replicate 2	Replicate 3	Replicate 4	Replicate 5	Replicate 6	p-value: vs SB202190 alone control
DMSO	6.56836	6.56836	1.87668	2.50223	5.31725	2.81501	3.38716e-06
RAB7i (40uM)	3.75335	2.81501	9.69616	5.31725	4.06613	4.37891	3.03678e-06
SB202190 10uM	115.728	104.781	103.53	80.0715	101.34	106.971	1
SB202190 10uM +RAB7i (10uM)	104.155	85.3887	103.843	92.2699	96.336	85.076	0.236245
SB202190 10uM + RAB7i (20uM)	76.6309	77.882	67.5603	72.252	70.3753	98.2127	0.0036997	**
SB202190 10uM + RAB7i (40uM)	28.1501	41.9124	31.5907	47.2297	36.908	46.6041	2.32921e-06	***
Source data for Figure 3D: Quantification of vacuolated cells in ATG5 KO A549 cells
		Replicate	vacuolated	non-vacuolated	Total	% vacuolated	Avge	Stdev
DMSO	WT1	1	6	136	142	4.22535	8.9718	4.56617
		2	16	155	171	9.35673
		3	16	104	120	13.3333
	WT2	1	6	127	133	4.51128	7.68656	5.08237
		2	21	134	155	13.5484
		3	6	114	120	5
	KO1	1	21	134	155	13.5484	14.5704	2.30817
		2	18	121	139	12.9496
		3	21	101	122	17.2131
	KO2	1	24	74	98	24.4898	27.095	2.67714
		2	37	87	124	29.8387
		3	31	84	115	26.9565
		replicate	vacuolated	non-vacuolated	Total	% vacuolated
SB202190	WT1	1	124	27	151	82.1192	78.1594	7.81336
		2	104	21	125	83.2
		3	74	33	107	69.1589
	WT2	1	54	66	120	45	45.5361	0.581233
		2	50	60	110	45.4545
		3	54	63	117	46.1538
	KO1	1	66	119	185	35.6757	42.7329	6.11604
		2	53	61	114	46.4912
		3	58	68	126	46.0317
	KO2	1	47	17	64	73.4375	83.1919	8.45169
		2	72	10	82	87.8049
		3	53	7	60	88.3333
Source data for Figure 4A: Small molecule screen for modulators of SB202190-induced vacuolation
				Relative percent vacuolation (SB202190 alone treated as 100%)
		Label	Treatment	Replicate 1	Replicate 2	Replicate 3	Replicate 4	Replicate 5	Avge	STDEV
			DMSO	2.53566	2.53566	2.53566	2.53566		2.53566	0
			SB202190	100.792	108.399	87.4802	103.328		100	8.9256
			SB+BafA1	2.53566	3.16957	2.53566	1.90174		2.53566	0.517589
			SB+CHQ	3.80349	2.53566	5.70523	8.8748		5.22979	2.7571
		1	5-iTu	53.2488	57.6862	69.0967	50.0792		57.5277	8.31975
		2	ABT-263	88.748	114.739	134.39	143.265		120.285	24.1686
		3	Atorvastatin	8.34403	8.98588	18.6136	14.7625	11.5533	12.4519	4.27203
		4	BAPTA	87.4802	122.979	113.471	116.64		110.143	15.6169
		5	BIRB796	149.604	140.729	118.542	155.309		141.046	16.1576
		6	Birinapant	103.328	96.355	100.792	136.926		109.35	18.608
		7	BMS-345541	32.3296	41.8384	31.6957	22.8209		32.1712	7.7703
		8	Bortezomib	80.5071	65.9271	83.6767	87.4802		79.3978	9.42204
		9	BQU57	89.3819	121.712	143.265	117.908		118.067	22.1439
		10	BX795	12.0444	21.5531	12.0444	16.4818		15.5309	4.52705
		11	CID-1067700	148.97	133.122	154.675	107.132		135.975	21.281
		12	Compound 43	81.775	61.4897	77.9715	62.1236		70.8399	10.5489
		13	Curcumin	99.5246	101.426	104.596	126.149		107.924	12.3288
		14	Cyclosporin A	147.625	136.714	141.849	154.685	141.207	144.416	6.9278
		15	Doxorubicin	36.1331	54.5166	40.5705	36.1331		41.8384	8.70719
		16	Dynasore	111.682	118.742	91.7843	110.398	104.621	107.445	10.0936
		17	Dyngo-4a	77.9798	107.475	122.828	100.202		102.121	18.6542
		18	Erastin	118.542	143.265	114.739	147.068		130.903	16.6153
		19	Etoposide	74.8019	53.2488	74.8019	12.0444		53.7242	29.5859
		20	Filgotinib	91.1425	70.6033	86.0077	68.6778	78.9474	79.0757	9.66403
		21	Gefitinib	7.60697	6.33914	19.0174	10.1426		10.7765	5.71696
		22	Go6983	85.6566	101.414	137.778	140.202		116.263	27.0383
		23	GSK591	24.7227	28.5261	26.6244	47.5436		31.8542	10.5742
		24	GSK872'	50.101	64.6465	69.0909	64.6465		62.1212	8.28283
		25	HMN214	7.60697	13.3122	15.8479	19.0174		13.9461	4.82775
		26	Indomethacin	31.0618	27.8922	29.794	35.4992		31.0618	3.23234
		27	JNK-IN-8	55.199	59.0501	38.5109	55.8408	64.8267	54.6855	9.8121
		28	LPS	66.7522	82.7985	84.724	99.4865	106.547	88.0616	15.5335
		29	LY2228820	43.6457	46.8549	59.6919	43.6457	52.6316	49.294	6.87407
		30	LY294002	82.4089	69.0967	63.3914	83.6767		74.6434	9.98792
		31	MS-049	5.65657	5.25253	4.0404	3.63636		4.64646	0.961809
		32	Necrostatin-1	120.444	110.935	104.596	93.8193		107.448	11.1792
		33	Nigericin	15.4044	16.0462	8.98588	7.06033	5.77664	10.6547	4.77304
		34	Nocodazole	9.69697	12.9293	21.0101	8.48485		13.0303	5.64091
		35	PLX4720	49.4453	34.8653	44.374	60.8558		47.3851	10.8246
		36	PMA	73.1707	41.7202	48.1386	57.7664		55.199	13.676
		37	Poloxin	53.3333	63.0303	77.5758	85.2525		69.798	14.332
		38	Radicicol	46.8687	50.9091	67.0707	37.9798		50.7071	12.1727
		39	Rapamycin	91.2837	101.426	96.9889	107.132		99.2076	6.7187
		40	RO-3306	25.0321	25.0321	28.2413	25.0321	34.018	27.4711	3.91475
		41	RSL3	20.2853	19.0174	17.1157	14.58		17.7496	2.48227
		42	SB431542	79.8732	77.9715	74.8019	75.4358		77.0206	2.34348
		43	Sesamin	71.6323	67.1949	58.954	63.3914		65.2932	5.40379
		44	Sorafenib	5.70523	8.24089	5.70523	4.4374		6.02219	1.59532
		45	SP600125	26.9576	31.4506	25.6739	23.7484		26.9576	3.2728
		46	Staurosporine	19.0174	53.2488	36.1331	19.0174		31.8542	16.387
		47	Takinib	84.724	80.8729	92.4262	78.3055	77.6637	82.7985	6.05519
		48	TC-DAPK	105.864	101.426	88.748	95.7211		97.9398	7.4017
		49	Thapsigargin	14.7625	18.6136	14.7625	14.1207		15.5648	2.05492
		50	U0126	16.6881	20.5392	12.837	12.1951	13.4788	15.1476	3.47429
		51	VE-821	235.816	231.379	222.504	273.851		240.887	22.6619
		52	WNK463	16.4818	33.5975	34.2314	20.9192		26.3074	8.97237
		53	Wortmanin	68.4628	70.3645	73.5341	62.1236		68.6212	4.81038
		54	zVAD	100.128	82.7985	87.9332	75.7381	66.7522	82.6701	12.5891
Source data for Figure S4: qPCR expression analyses in SB202190-treated A549 cells
		DMSO			SB202190 (24h)
		Replicate 1	Replicate 2	Replicate 3	Replicate 1	Replicate 2	Replicate 3	p-value SB202190 vs DMSO
	BNIP3L	0.958904	0.994079	0.896086	1.01425	0.949526	0.872953	0.938666
	CCNE1	1.07684	0.975444	0.91252	0.921356	0.955687	0.873746	0.276161
	GLUT1	0.908165	0.769507	0.865033	0.743033	0.808684	0.73706	0.165062
	GABARAP	1.03441	1.13759	0.985763	1.06181	0.991751	1.10251	0.99234
Source data for Figure S6: MTT- cell viability assays
Supplementary Figure S6A
	HT29	Replicate 1	Replicate 2	Replicate 3	p-value vs DMSO
	DMSO	92.163	100.285	107.552	1
	5 μM SB90	82.1602	82.3311	67.7971	0.0264693
	10 μM SB90	50.8692	51.5531	51.2112	0.00810055
	20 μM SB90	32.5734	36.2496	41.8068	0.000761235
	A549	Replicate 1	Replicate 2	Replicate 3	p-value vs DMSO
	DMSO	97.9752	103.266	98.759	1
	5 μM SB90	80.1437	78.1842	76.6166	0.000927004
	10 μM SB90	71.3259	73.0895	71.9138	0.0016927
	20 μM SB90	62.9001	69.9543	66.8191	0.000280968
Supplementary Figure S6B
			DMSO			SB202190
		A549	Replicate 1	Replicate 2	Replicate 3	Replicate 1	Replicate 2	Replicate 3	p-value SB202190 vs DMSO
		DMSO	97.9752	103.266	98.759	80.1437	78.1842	76.6166	0.000927004
		0.5 μM Sorafenib	54.2782	53.1025	51.339	37.6225	38.4063	36.4468	0.000272518
		5 μM Sorafenib	27.0411	27.0411	25.0816	19.0072	22.7302	19.595	0.0185879
		10 μM Sorafenib	13.3246	14.1084	15.0882	13.7165	13.9125	14.5003	0.832018
Supplementary Figure S6C
			DMSO			SB202190
		A549	Replicate 1	Replicate 2	Replicate 3	Replicate 1	Replicate 2	Replicate 3	p-value SB202190 vs DMSO
		DMSO	92.163	100.285	107.552	82.1602	82.3311	67.7971	0.0264693
		0.5 μM Sorafenib	88.9142	84.4685	83.7846	53.0066	49.5868	46.68	0.000135775
		5 μM Sorafenib	42.2343	40.2679	42.8327	37.5321	31.3765	30.436	0.0476929
		10 μM Sorafenib	24.6224	24.0239	22.485	17.7828	19.8347	20.2622	0.0122189
Supplementary Figure S6D
		Huh7	Replicate 1	Replicate 2	Replicate 3	p-value: vs DMSO
		DMSO	99.005	100	100.995	N.A
		SB202190 5μM	69.1542	69.6517	72.1393	4.74992e-05	***
		SB202190 10μM	60.6965	55.7214	60.199	0.000464372	***
		SB202190 20μM	42.7861	36.8159	39.3035	0.000271786	***
		MCF7	Replicate 1	Replicate 2	Replicate 3	p-value: vs DMSO
		DMSO	98.2948	100.122	101.583	N.A.
		SB202190 5μM	68.1486	66.3216	71.4373	0.000185668	***
		SB202190 10μM	60.6577	58.0999	55.542	6.39414e-05	***
		SB202190 20μM	47.503	50.7917	48.0512	3.41502e-06	***
		HCT116	Replicate 1	Replicate 2	Replicate 3	p-value: vs DMSO
		SB202190 5μM	104.522	98.0726	97.4055	N.A.
		SB202190 10μM	83.8399	77.613	77.1683	0.00285191	**
		SB202190 20μM	65.6042	58.2654	61.3788	0.000257161	***
		SB202190 20uM	56.0415	48.258	55.5967	0.000173182	***
Supplementary Figure S6E
		HCT116	Replicate 1	Replicate 2	Replicate 3	p-value: vs DMSO
		DMSO	90.4104	94.4357	115.154	N.A.
		PD169316	59.0371	59.1555	58.09	0.0326442	*
		LY2228820	63.2991	67.6796	75.3749	0.0382487	*
		BIRB796	73.0071	68.8635	76.5588	0.0613363	ns
		HT29	Replicate 1	Replicate 2	Replicate 3	p-value: vs DMSO
		DMSO	95.5741	104.041	100.385	N.A.
		PD169316	39.9615	47.0815	44.7723	7.61606e-05	***
		LY2228820	73.4445	66.7094	69.5959	0.000833	***
		BIRB796	79.2174	78.0629	85.1828	0.0045043	**
		A549	Replicate 1	Replicate 2	Replicate 3	p-value: vs DMSO
		DMSO	100.134	98.5294	101.337	N.A.
		PD169316	42.7807	41.9786	43.1818	1.97587e-05	***
		LY2228820	37.9679	41.1765	43.984	0.000114886	***
		BIRB796	87.7005	93.7166	95.7219	0.074655	ns
		Huh7	Replicate 1	Replicate 2	Replicate 3	p-value: vs DMSO
		DMSO	103.172	97.1619	99.6661	N.A.
		PD169316	33.5559	49.5826	45.0751	0.00318004	**
		LY2228820	47.5793	47.5793	44.5743	7.45263e-05	***
		BIRB796	72.1202	76.1269	76.6277	0.00045719	***
		MCF7	Replicate 1	Replicate 2	Replicate 3	p-value: vs DMSO
		DMSO	98.2948	100.122	101.583	N.A.
		PD169316	48.5993	53.8977	44.7625	0.00100917	**
		LY2228820	60.475	54.0804	55.7247	0.000308208	***
		BIRB796	77.2838	77.6492	73.9951	0.00012172	***
